# Identification of *CNTN2* as a genetic modifier of PIGA-CDG through pedigree analysis of a family with incomplete penetrance and functional testing in *Drosophila*

**DOI:** 10.1101/2024.08.12.607501

**Authors:** Holly J. Thorpe, Brent S. Pedersen, Miranda Dietze, Nichole Link, Aaron R. Quinlan, Joshua L. Bonkowsky, Ashley Thomas, Clement Y. Chow

## Abstract

Loss of function mutations in the X-linked *PIGA* gene lead to PIGA-CDG, an ultra-rare congenital disorder of glycosylation (CDG), typically presenting with seizures, hypotonia, and neurodevelopmental delay. We identified two brothers (probands) with PIGA-CDG, presenting with epilepsy and mild developmental delay. Both probands carry *PIGA^S132C^*, an ultra-rare variant predicted to be damaging. Strikingly, the maternal grandfather and a great-uncle also carry *PIGA^S132C^*, but neither presents with symptoms associated with PIGA-CDG. We hypothesized genetic modifiers may contribute to this reduced penetrance. Using whole genome sequencing and pedigree analysis, we identified possible susceptibility variants found in the probands and not in carriers and possible protective variants found in the carriers and not in the probands. Candidate variants included heterozygous, damaging variants in three genes also involved directly in GPI-anchor biosynthesis and a few genes involved in other glycosylation pathways or encoding GPI-anchored proteins. We functionally tested the predicted modifiers using a *Drosophila* eye-based model of PIGA-CDG. We found that loss of *CNTN2*, a predicted protective modifier, rescues loss of *PIGA* in *Drosophila* eye-based model, like what we predict in the family. Further testing found that loss of *CNTN2* also rescues patient-relevant phenotypes, including seizures and climbing defects in *Drosophila* neurological models of PIGA-CDG. By using pedigree information, genome sequencing, and *in vivo* testing, we identified *CNTN2* as a strong candidate modifier that could explain the incomplete penetrance in this family. Identifying and studying rare disease modifier genes in human pedigrees may lead to pathways and targets that may be developed into therapies.
