## Supplementary material for "Identification of *CNTN2* as a genetic modifier of PIGA-CDG through pedigree analysis of a family with incomplete penetrance and functional testing in *Drosophila*": Data S1: cdg_gpi.bed

chr1	1232226	1235041	B3GALT6		cdg
chr1	18108129	18378323	IGSF21	Q96ID5	GPI
chr1	20651767	20661544	DDOST		cdg
chr1	21554082	21577645	ALPL	P05186	GPI
chr1	23795952	23799007	GALE		cdg
chr1	26318018	26320299	CD52	P31358	GPI
chr1	26432282	26471294	DHDDS		cdg
chr1	26787054	26800659	PIGV		cdg
chr1	27935184	27958835	SMPDL3B	Q92485	GPI
chr1	43705824	43931165	ST3GAL3		cdg
chr1	46188682	46220305	POMGNT1		cdg
chr1	63367575	63438562	ALG6		cdg
chr1	63593276	63660245	PGM1		cdg
chr1	66999332	67054099	SLC35D1		cdg
chr1	71407449	72282494	NEGR1	Q7Z3B1	GPI
chr1	77088990	77219430	PIGK		cdg
chr1	86914635	87109982	HS2ST1		cdg
chr1	94974407	95072945	ALG14		cdg
chr1	99969351	100035637	SLC35A3		cdg
chr1	107148594	107480837	NTNG1	Q9Y2I2	GPI
chr1	145728328	145738490	CD160	O95971	GPI
chr1	146018080	146020231	HJV	Q6ZVN8	GPI
chr1	155063824	155068986	EFNA4	P52798	GPI
chr1	155078942	155086540	EFNA3	P52797	GPI
chr1	155127978	155134064	EFNA1	P20827	GPI
chr1	155139891	155140595	DPM3		cdg
chr1	156646055	156659131	BCAN	Q96GW7	GPI
chr1	160024953	160031991	PIGM		cdg
chr1	160679055	160711763	CD48	P09326	GPI
chr1	160876667	160884877	ITLN1	Q8WWA0	GPI
chr1	161624518	161631094	FCGR3B	O75015	GPI
chr1	172370189	172444086	PIGC		cdg
chr1	179017334	179076567	FAM20B		cdg
chr1	182794372	182828905	NPL		cdg
chr1	184694066	184754646	EDEM3		cdg
chr1	205053186	205073762	CNTN2	Q02246	GPI
chr1	207321766	207359607	CD55	P08174	GPI
chr1	230057789	230282122	GALNT2		cdg
chr1	230642489	230693982	COG2		cdg
chr1	230979106	230997260	ARV1		cdg
chr1	235449923	235504481	B3GALNT2		cdg
chr1	248739614	248751081	LYPD8	Q6UX82	GPI
chr2	27217390	27243943	CAD		cdg
chr2	30910904	31138086	GALNT14		cdg
chr2	38666162	38733562	GALM		cdg
chr2	46580937	46617119	PIGF		cdg
chr2	63842186	63891224	UGP2		cdg
chr2	69319769	69387254	GFPT1		cdg
chr2	74461278	74465247	MOGS		cdg
chr2	85837120	85905199	ST3GAL5		cdg
chr2	128268165	128318563	HS6ST1		cdg
chr2	130338241	130342349	CCDC115		cdg
chr2	130592880	130599287	CFC1	P0CG37	GPI
chr2	132646048	132669932	LYPD1	Q8N2G4	GPI
chr2	149130949	149214707	LYPD6B	Q8NI32	GPI
chr2	149437709	149470847	LYPD6	Q86Y78	GPI
chr2	165747591	165794682	GALNT3		cdg
chr2	187466939	187503768	TFPI	P10646	GPI
chr2	196833004	196927796	PGAP1		cdg
chr2	206939600	206969433	CPO	Q8IVL8	GPI
chr2	219498867	219506989	GMPPA		cdg
chr2	232378803	232381792	ALPP	P05187	GPI
chr2	232406895	232409869	ALPG	P10696	GPI
chr2	232456200	232459143	ALPI	P09923	GPI
chr2	240435919	240466287	GPC1	P35052	GPI
chr3	1148009	1403415	CNTN6	Q9UQ52	GPI
chr3	2571504	3056217	CNTN4	Q8IWV2	GPI
chr3	9932238	9936033	JAGN1		cdg
chr3	25718944	25790039	NGLY1		cdg
chr3	31532638	31637622	STT3B		cdg
chr3	43079692	43081431	POMGNT2		cdg
chr3	46577970	46581247	CRIPTO	P13385	GPI
chr3	46829542	46834095	PRSS42P	Q7Z5A4	GPI
chr3	48466686	4846759	TREX1		cdg
chr3	49716844	49723951	GMPPB		cdg
chr3	50318132	50320489	HYAL2	Q12891	GPI
chr3	53088483	53130462	RFT1		cdg
chr3	68975214	69013961	EOGT		cdg
chr3	74264404	74521112	CNTN3	Q9P232	GPI
chr3	113747019	113812056	ATP6V1A		cdg
chr3	115810320	116445031	LSAMP	Q13449	GPI
chr3	119468938	119494708	POGLUT1		cdg
chr3	156540140	156555184	SSR3		cdg
chr3	184242301	184249548	ALG3		cdg
chr3	196639775	196736007	PIGX		cdg
chr3	197003375	197029702	TRFM	P08582	GPI
chr4	499210	540196	PIGG		cdg
chr4	6575211	6621282	MAN2B2		cdg
chr4	15703145	15731842	BST1	Q10588	GPI
chr4	39500146	39521512	UGDH		cdg
chr4	55346109	55373096	SRD5A3		cdg
chr4	55395957	55453397	TMEM165		cdg
chr4	76075890	76112516	ART3	Q13508	GPI
chr4	88521573	88521789	PIGY		cdg
chr4	102251041	102431258	SLC39A8		cdg
chr4	108650585	108667820	OSTC		cdg
chr4	146253975	146521964	SLC10A7		cdg
chr4	183659267	183713594	TRAPPC11		cdg
chr4	184091180	184217819	ENPP6	Q6UWR7	GPI
chr5	98774071	98793750	RGMB	Q6NW40	GPI
chr5	107381258	107670613	EFNA5	P52803	GPI
chr5	134738621	134750947	CAMLG		cdg
chr5	138252971	138274424	GFRA3	O60609	GPI
chr5	140631859	140633071	CD14	P08571	GPI
chr5	149960737	149993455	SLC26A2		cdg
chr5	150485818	150558211	NDST1		cdg
chr5	177600100	177610347	B4GALT7		cdg
chr6	5998979	6006749	NRN1	Q9NPD7	GPI
chr6	31715348	31717919	LY6G6D	O95868	GPI
chr6	31718648	31721740	LY6G6C	O95867	GPI
chr6	37637371	37696811	MDGA1	Q8NFP4	GPI
chr6	44254709	44257410	SLC35B2		cdg
chr6	73696216	73823630	CD109	Q6YHK3	GPI
chr6	83161150	83193936	PGM3		cdg
chr6	85450140	85494001	NT5E	P21589	GPI
chr6	87470623	87512336	SLC35A1		cdg
chr6	106971664	106974646	CD24	P25063	GPI
chr6	107867756	107958189	SEC63		cdg
chr6	116254173	116444860	DSE		cdg
chr6	117675469	117710727	NUS1		cdg
chr6	132683143	132714035	VNN1	O95497	GPI
chr6	132744303	132757883	VNN2	O95498	GPI
chr6	149916915	149923010	RAET1G	Q6H3X3	GPI
chr6	149942073	149947426	ULBP2	Q9BZM5	GPI
chr6	149964050	149970122	ULBP1	Q9BZM6	GPI
chr6	150020133	150025471	RAET1L	Q5VY80	GPI
chr6	150064610	150069066	ULBP3	Q9BZM4	GPI
chr7	876646	895419	GET4		cdg
chr7	2512529	2529177	LFNG		cdg
chr7	16087527	16421322	CRPPA		cdg
chr7	100170233	100177199	GPC2	Q8N158	GPI
chr7	100890217	100894232	ACHE	P22303	GPI
chr7	107201555	107564514	COG5		cdg
chr7	123953571	123959966	SPAM1	P38567	GPI
chr8	10525586	10538790	PRSS55	Q6UWB4	GPI
chr8	15417215	15766649	TUSC3		cdg
chr8	19404161	19758029	CSGALNACT1		cdg
chr8	21693281	21788159	GFRA2	O00451	GPI
chr8	23103122	23117028	TNFRSF10C	O14798	GPI
chr8	28600469	28755599	EXTL3		cdg
chr8	43093506	43123434	POMK		cdg
chr8	56963796	56993585	BPNT2		cdg
chr8	99013789	99875663	VPS13B		cdg
chr8	117794490	118111853	EXT1		cdg
chr8	139727725	140458579	TRAPPC9		cdg
chr8	142680539	142682129	PSCA	O43653	GPI
chr8	142700528	142703368	LY6K	Q17RY6	GPI
chr8	142750286	142752451	LYPD2	Q6UXB3	GPI
chr8	142775170	142775957	LYNX1	P0DP58	GPI
chr8	142785224	142786516	LY6D	Q14210	GPI
chr8	142840438	142846687	GML	Q99445	GPI
chr8	143017982	143023832	LY6E	Q16553	GPI
chr8	143080630	143083486	LY6L	H3BQJ8	GPI
chr8	143157914	143160711	LY6H	O94772	GPI
chr8	143213268	143215515	GPIHBP1	Q8IV16	GPI
chr8	143612913	143616712	GFUS		cdg
chr8	144082590	144086216	GPAA1		cdg
chr9	33104082	33167356	B4GALT1		cdg
chr9	34552161	34568981	CNTFR	P26992	GPI
chr9	34646705	34650446	GALT		cdg
chr9	35088688	35096601	PIGO		cdg
chr9	36036999	36123042	RECK	O95980	GPI
chr9	36214441	36277056	GNE		cdg
chr9	48606979	48607350	SPACA4	Q8TDM5	GPI
chr9	86945745	86946779	GAS1	P54826	GPI
chr9	98056739	98083075	NANS		cdg
chr9	99216426	99221956	ALG2		cdg
chr9	101421812	101430887	ALDOB		cdg
chr9	101473170	101533686	PGAP4		cdg
chr9	105558130	105641118	FKTN		cdg
chr9	127935099	127938484	DPM2		cdg
chr9	128257070	128275976	GM130		cdg
chr9	128945690	128947303	DOLK		cdg
chr9	131502902	131523806	POMT1		cdg
chr9	132166832	132242108	NTNG2	Q96CW9	GPI
chr9	137086927	137109187	MAN1B1		cdg
chr10	73724123	73773322	CHST3		cdg
chr10	87659613	87747705	PAPSS2		cdg
chr10	112283735	112303309	TECTB	Q96PL2	GPI
chr10	116064401	116272029	GFRA1	P56159	GPI
chr10	133423229	133423681	SPRN	Q5BIV9	GPI
chr11	3659214	3664186	ART1	P52961	GPI
chr11	3797724	3826371	PGAP2		cdg
chr11	33710129	33722445	CD59	P13987	GPI
chr11	44095549	44245429	EXT2		cdg
chr11	45804072	45813015	SLC35C1		cdg
chr11	57460866	57476908	RGN4RL2	Q86UN3	GPI
chr11	62615296	62622175	B3GAT3		cdg
chr11	62624826	62646726	GANAB		cdg
chr11	62807472	62831243	STX5		cdg
chr11	65096251	65111584	VPS51		cdg
chr11	66345372	66347692	B4GAT1		cdg
chr11	72192174	72196174	FOLR1	P15328	GPI
chr11	72218585	72221759	FOLR2	P14207	GPI
chr11	78100936	78139660	ALG8		cdg
chr11	94305637	94307689	IZUMO1R	A6ND01	GPI
chr11	99556215	100356217	CNTN5	O94779	GPI
chr11	111782195	111871581	ALG9		cdg
chr11	112248802	112260589	PLET1	Q6UQ28	GPI
chr11	112961613	113275384	NCAM1	P13591	GPI
chr11	118658292	118679627	TREH	O43280	GPI
chr11	119024114	119030906	SLC37A4		cdg
chr11	119096503	119108331	DPAGT1		cdg
chr11	119419411	119420905	THY1	P04216	GPI
chr11	121102666	121190803	TECTA	O75443	GPI
chr11	125591712	125625215	STT3A		cdg
chr11	131911482	132335143	NTM	Q9P121	GPI
chr11	132420196	132943092	OPCML	Q14982	GPI
chr12	14829374	14843113	ART4	Q93070	GPI
chr12	34022600	34026912	ALG10a		cdg
chr12	38316894	38321210	ALT10b		cdg
chr12	40908433	41070032	CNTN1	Q12860	GPI
chr12	57623410	57633355	B4GALNT1		cdg
chr12	63779803	63809558	RXYLT1		cdg
chr12	68856440	68932837	CPM	P14384	GPI
chr12	75334729	75370173	GLIPR1L1	Q6UWM5	GPI
chr12	88142296	88199887	TMTC3		cdg
chr12	101745497	101830938	GNPTAB		cdg
chr12	104455295	104762014	CHST11		cdg
chr12	123712318	123761755	ATP6V0A2		cdg
chr12	131828495	131851271	MMP17	Q9ULZ9	GPI
chr13	31199936	31332276	B3GLCT		cdg
chr13	36949945	36999300	ALG5		cdg
chr13	39655627	39791665	COG6		cdg
chr13	45464898	45536630	COG3		cdg
chr13	52012398	52032171	ALG11		cdg
chr13	91399047	92866436	GPC5	P78333	GPI
chr13	93227457	94403214	GPC6	Q9Y625	GPI
chr13	94574785	94596136	TGDS		cdg
chr14	46841934	47131744	MDGA2	Q7Z553	GPI
chr14	49620795	49623481	MGAT2		cdg
chr14	52778314	52784650	GNPNAT1		cdg
chr14	56579915	56647494	TMEM260		cdg
chr14	65410592	65744121	FUT8		cdg
chr14	67581955	67600287	PIGH		cdg
chr14	77274956	77320884	POMT2		cdg
chr14	91965991	92040896	TRIP11		cdg
chr14	93185406	93186668	LYSET		cdg
chr15	40470998	40474571	CHST14		cdg
chr15	55318960	55355648	PIGB		cdg
chr15	74409289	74433958	SEMA7A	O75326	GPI
chr15	74890005	74902219	MPI		cdg
chr15	75355909	75368583	MAN2C1		cdg
chr15	90902218	90922585	MAN2A2		cdg
chr15	93045001	93088932	RGMA	Q96B86	GPI
chr15	101175723	101251932	CHSY1		cdg
chr16	566995	584136	PIGQ		cdg
chr16	762681	768730	MSLN	Q13421	GPI
chr16	1351966	1363088	GNPTG		cdg
chr16	2798470	2805304	PRSS41	Q7RTY9	GPI
chr16	2817269	2821602	PRSS21	Q9Y6M0	GPI
chr16	3046918	3059095	MMP25	Q9NPA2	GPI
chr16	5033923	5087379	ALG1		cdg
chr16	8788823	8849331	PMM2		cdg
chr16	17101769	17470881	XYLT1		cdg
chr16	20311226	20326431	GP2	P55259	GPI
chr16	20333317	20350737	UMOD	P07911	GPI
chr16	21678515	21760537	OTOA	Q7RTW8	GPI
chr16	23388493	23453180	COG7		cdg
chr16	67884904	67886256	NRN1L	Q496H8	GPI
chr16	67975768	67980380	DPEP3	Q9H4B8	GPI
chr16	67987509	67993212	DPEP2	Q9H4A9	GPI
chr16	69320140	69339667	COG8		cdg
chr16	70463191	70479677	FCSK		cdg
chr16	70480568	70523565	COG4		cdg
chr16	75472052	75495445	CHST6		cdg
chr16	82627093	83795027	CDH13	P55290	GPI
chr16	89630411	89638219	DPEP1	P16444	GPI
chr17	508503	721717	VPS53		cdg
chr17	1936499	2024865	RTN4RL1	Q86UN2	GPI
chr17	7583529	7592789	MPDU1		cdg
chr17	16217191	16351797	PIGL		cdg
chr17	28357581	28363683	TMEM199		cdg
chr17	28553383	28571872	PIGS		cdg
chr17	31272013	31297539	OMG	P23515	GPI
chr17	36535020	36539310	PIGW		cdg
chr17	39671122	39696797	PGAP3		cdg
chr17	44070735	44076344	G6PC3		cdg
chr17	46923193	46938757	GOSR2		cdg
chr17	50346092	50363138	XYLT2		cdg
chr17	60150035	60159421	CA4	P22748	GPI
chr17	73192632	73208507	COG1		cdg
chr17	75758059	75765136	GALK1		cdg
chr17	78993553	78997622	CANT1		cdg
chr18	11882622	11908366	PGAP5		cdg
chr18	49482348	49483748	C18ORF32		cdg
chr18	61905255	62187118	PIGN		cdg
chr19	1286169	1299942	EFNA2	O43921	GPI
chr19	11435288	11450968	PRKCSH		cdg
chr19	12737506	12748101	GET3		cdg
chr19	17403698	17405575	BST2	Q10589	GPI
chr19	17555714	17581441	COLGALT1		cdg
chr19	41677415	41688165	CEACAM7	Q14002	GPI
chr19	41708732	41727313	CEACAM5	P06731	GPI
chr19	41755639	41766256	CEACAM6	P40199	GPI
chr19	41837146	41839285	LYPD4	Q6UWN0	GPI
chr19	42583249	42594828	CEACAM8	P31997	GPI
chr19	43353686	43363172	CD177	Q8N6Q3	GPI
chr19	43415920	43418394	TEX101	Q9BY14	GPI
chr19	43461354	43465571	LYPD3	O95274	GPI
chr19	43648893	43670120	PLAUR	Q03405	GPI
chr19	43797594	43802380	LYPD5	Q6UWN5	GPI
chr19	46746046	46776988	FKRP		cdg
chr20	3659912	3663399	GFRA4	Q9GZZ7	GPI
chr20	4699221	4699979	PRNP	P04156	GPI
chr20	4724552	4725079	PRND	Q9UKY0	GPI
chr20	18507482	18561415	SEC23B		cdg
chr20	32207880	32238667	POFUT1		cdg
chr20	34560542	34698790	PIGU		cdg
chr20	45416067	45456934	PIGT		cdg
chr20	50934867	50958555	DPM1		cdg
chr21	37059170	37073170	PIGP		cdg
chr22	17592136	17628818	ATP6V1E1		cdg
chr22	20241714	20268092	RTN4R	Q9BZR6	GPI
chr22	33162226	33922841	LARGE1		cdg
chr22	42692893	42693951	A4GALT		cdg
chr22	49900229	49918458	ALG12		cdg
chrX	15319451	15335580	PIGA		cdg
chrX	40579372	40606848	ATP6AP2		cdg
chrX	46606955	46759029	SLC9A7		cdg
chrX	48903180	48911958	SLC35A2		cdg
chrX	71533083	71575897	OGT		cdg
chrX	77826364	77895593	MAGT1		cdg
chrX	111665811	111760649	ALG13		cdg
chrX	120625793	120630150	C1GALT1C1		cdg
chrX	129739214	129768482	XPNPEP2	O43895	GPI
chrX	132626015	132961395	HS6ST2		cdg
chrX	133302870	133414965	GPC4	O75487	GPI
chrX	133536127	133985449	GPC3	P51654	GPI
chrX	151397309	151405055	VMA21		cdg
chrX	153793516	153798505	SSR4		cdg
chrX	154428632	154436516	ATP6AP1		cdg
